# Tech Note: Increased Complexity of Amplicon Libraries using Phased Primers

**DOI:** 10.1101/2025.08.26.672315

**Authors:** Franziska Bonath

## Abstract

Phased primers are used during the first PCR of amplicon library preparation in order to increase the complexity of the library. This increased complexity leads to improved sequencing quality even when sequencing with a 2×300 paired-end setup. We can show that libraries prepared using a phased primer approach are complex enough to reduce the amount of PhiX added to the sequencing reaction to that of other, complex libraries.
