## Supplementary material for "Tech Note: Increased Complexity of Amplicon Libraries using Phased Primers": Table 1 | Primer sequences for 16S V3/V4 amplicon library preparation

Name	Sequence (all 5’->3’)	Comment
341F	CCTACGGGNGGCWGCAG	Region specific primer for 16S V3/V4 without overhangs
805R	GACTACHVGGGTATCTAATCC	Region specific primer for 16S V3/V4 without overhangs
AA_341F	ACACTCTTTCCCTACACGACGCTCTTCCGATCTCCTACGGGNGGCWGCAG	Andersson - fw primer 16S V3/V4
AA_805R	AGACGTGTGCTCTTCCGATCTGACTACHVGGGTATCTAATCC	Andersson - re primer 16S V3/V4
AA_index_F	CAAGCAGAAGACGGCATACGAGAT-[index]-GTGACTGGAGTTCAGACGTGTGCTCTTCCGATCT	Andersson - i7 index primer, for indexes see table 2
AA_index_R	AATGATACGGCGACCACCGAGATCTACAC-[index]-ACACTCTTTCCCTACACGACG	Andersson - i5 index primer, for indexes see table 2
Ada_341F_0	ACACTCTTTCCCTACACGACGCTCTTCCGATCTCCTACGGGNGGCWGCAG	Adapterama - fw primer 16S V3/V4, phasing 0
Ada_341F_1	ACACTCTTTCCCTACACGACGCTCTTCCGATCTtCCTACGGGNGGCWGCAG	Adapterama - fw primer 16S V3/V4, phasing 1
Ada_341F_2	ACACTCTTTCCCTACACGACGCTCTTCCGATCTgtCCTACGGGNGGCWGCAG	Adapterama - fw primer 16S V3/V4, phasing 2
Ada_341F_3	ACACTCTTTCCCTACACGACGCTCTTCCGATCTagtCCTACGGGNGGCWGCAG	Adapterama - fw primer 16S V3/V4, phasing 3
Ada_341F_4	ACACTCTTTCCCTACACGACGCTCTTCCGATCTgagtCCTACGGGNGGCWGCAG	Adapterama - fw primer 16S V3/V4, phasing 4
Ada_341F_5	ACACTCTTTCCCTACACGACGCTCTTCCGATCTagagtCCTACGGGNGGCWGCAG	Adapterama - fw primer 16S V3/V4, phasing 5
Ada_341F_6	ACACTCTTTCCCTACACGACGCTCTTCCGATCTtagagtCCTACGGGNGGCWGCAG	Adapterama - fw primer 16S V3/V4, phasing 6
Ada_341F_7	ACACTCTTTCCCTACACGACGCTCTTCCGATCTctagagtCCTACGGGNGGCWGCAG	Adapterama - fw primer 16S V3/V4, phasing 7
Ada_805_0	GTGACTGGAGTTCAGACGTGTGCTCTTCCGATCTGACTACHVGGGTATCTAATCC	Adapterama - re primer 16S V3/V4, phasing 0
Ada_805_1	GTGACTGGAGTTCAGACGTGTGCTCTTCCGATCTgGACTACHVGGGTATCTAATCC	Adapterama - re primer 16S V3/V4, phasing 1
Ada_805_2	GTGACTGGAGTTCAGACGTGTGCTCTTCCGATCTtgGACTACHVGGGTATCTAATCC	Adapterama - re primer 16S V3/V4, phasing 2
Ada_805_3	GTGACTGGAGTTCAGACGTGTGCTCTTCCGATCTctgGACTACHVGGGTATCTAATCC	Adapterama - re primer 16S V3/V4, phasing 3
Ada_805_4	GTGACTGGAGTTCAGACGTGTGCTCTTCCGATCTactgGACTACHVGGGTATCTAATCC	Adapterama - re primer 16S V3/V4, phasing 4
Ada_805_5	GTGACTGGAGTTCAGACGTGTGCTCTTCCGATCTtactgGACTACHVGGGTATCTAATCC	Adapterama - re primer 16S V3/V4, phasing 5
Ada_805_6	GTGACTGGAGTTCAGACGTGTGCTCTTCCGATCTctactgGACTACHVGGGTATCTAATCC	Adapterama - re primer 16S V3/V4, phasing 6
Ada_805_7	GTGACTGGAGTTCAGACGTGTGCTCTTCCGATCTactactgGACTACHVGGGTATCTAATCC	Adapterama - re primer 16S V3/V4, phasing 7
Ada_index_F	CAAGCAGAAGACGGCATACGAGAT-[index]-GTGACTGGAGTTCAG	Adapterama - i7 index primer, for indexes see table 3
Ada_index_R	AATGATACGGCGACCACCGAGATCTACAC-[index]-ACACTCTTTCCCTAC	Adapterama - i5 index primer, for indexes see table 3
