## Supplementary material for "Tech Note: Increased Complexity of Amplicon Libraries using Phased Primers": Table 2 | Index sequences Andersson Scheme

Name	Sequence
16S-N701	TCGCCTTA
16S-N702	CTAGTACG
16S-N703	TTCTGCCT
16S-N704	GCTCAGGA
16S-N705	AGGAGTCC
16S-N706	CATGCCTA
16S-N707	GTAGAGAG
16S-N710	CAGCCTCG
16S-N711	TGCCTCTT
16S-N712	TCATGAGC
16S-N714	TCATGAGC
16S-N715	CCTGAGAT
16S-N716	TAGCGAGT
16S-N718	GTAGCTCC
16S-N719	TACTACGC
16S-N720	AGGCTCCG
16S-N721	GCAGCGTA
16S-N722	CTGCGCAT
16S-N723	GAGCGCTA
16S-N724	CGCTCAGT
16S-N726	GTCTTAGG
16S-N727	ACTGATCG
16S-N728	TAGCTGCA
16S-N729	GACGTCGA
16S-S502	CTCTCTAT
16S-S503	TATCCTCT
16S-S505	GTAAGGAG
16S-S506	ACTGCATA
16S-S507	AAGGAGTA
16S-S508	CTAAGCCT
16S-S510	CGTCTAAT
16S-S511	TCTCTCCG
16S-S513	TCGACTAG
16S-S515	TTCTAGCT
16S-S516	CCTAGAGT
16S-S517	GCGTAAGA
16S-S518	CTATTAAG
16S-S520	AAGGCTAT
16S-S521	GAGCCTTA
16S-S522	TTATGCGA
