## Supplementary material for "Tech Note: Increased Complexity of Amplicon Libraries using Phased Primers": Table 3 | Index sequences for Adapterama scheme (taken from Nextera UD, Illumina)

Name	Sequence		Name	Sequence		Name	Sequence
UDP0001_P7	CGCTCAGTTC
UDP0002_P7	TATCTGACCT
UDP0003_P7	ATATGAGACG
UDP0004_P7	CTTATGGAAT
UDP0005_P7	TAATCTCGTC
UDP0006_P7	GCGCGATGTT
UDP0007_P7	AGAGCACTAG
UDP0008_P7	TGCCTTGATC
UDP0009_P7	CTACTCAGTC
UDP0010_P7	TCGTCTGACT
UDP0011_P7	GAACATACGG
UDP0012_P7	CCTATGACTC
UDP0013_P7	TAATGGCAAG
UDP0014_P7	GTGCCGCTTC
UDP0015_P7	CGGCAATGGA
UDP0016_P7	GCCGTAACCG
UDP0017_P7	AACCATTCTC
UDP0018_P7	GGTTGCCTCT
UDP0019_P7	CTAATGATGG
UDP0020_P7	TCGGCCTATC
UDP0021_P7	AGTCAACCAT
UDP0022_P7	GAGCGCAATA
UDP0023_P7	AACAAGGCGT
UDP0024_P7	GTATGTAGAA
UDP0025_P7	TTCTATGGTT
UDP0026_P7	CCTCGCAACC
UDP0027_P7	TGGATGCTTA
UDP0028_P7	ATGTCGTGGT
UDP0029_P7	AGAGTGCGGC
UDP0030_P7	TGCCTGGTGG
UDP0031_P7	TGCGTGTCAC
UDP0032_P7	CATACACTGT
UDP0033_P7	CGTATAATCA
UDP0034_P7	TACGCGGCTG
UDP0035_P7	GCGAGTTACC
UDP0036_P7	TACGGCCGGT
UDP0037_P7	GTCGATTACA
UDP0038_P7	CTGTCTGCAC
UDP0039_P7	CAGCCGATTG
UDP0040_P7	TGACTACATA
UDP0041_P7	ATTGCCGAGT
UDP0042_P7	GCCATTAGAC
UDP0043_P7	GGCGAGATGG
UDP0044_P7	TGGCTCGCAG
UDP0045_P7	TAGAATAACG
UDP0046_P7	TAATGGATCT
UDP0047_P7	TATCCAGGAC
UDP0048_P7	AGTGCCACTG
UDP0049_P7	GTGCAACACT
UDP0050_P7	ACATGGTGTC
UDP0051_P7	GACAGACAGG
UDP0052_P7	TCTTACATCA
UDP0053_P7	TTACAATTCC
UDP0054_P7	AAGCTTATGC
UDP0055_P7	TATTCCTCAG
UDP0056_P7	CTCGTGCGTT
UDP0057_P7	TTAGGATAGA
UDP0058_P7	CCGAAGCGAG
UDP0059_P7	GGACCAACAG
UDP0060_P7	TTCCAGGTAA
UDP0061_P7	TGATTAGCCA
UDP0062_P7	TAACAGTGTT
UDP0063_P7	ACCGCGCAAT
UDP0064_P7	GTTCGCGCCA
UDP0065_P7	AGACACATTA
UDP0066_P7	GCGTTGGTAT
UDP0067_P7	AGCACATCCT
UDP0068_P7	TTGTTCCGTG
UDP0069_P7	AAGTACTCCA
UDP0070_P7	ACGTCAATAC
UDP0071_P7	GGTGTACAAG
UDP0072_P7	CCACCTGTGT
UDP0073_P7	GTTCCGCAGG
UDP0074_P7	ACCTTATGAA
UDP0075_P7	CGCTGCAGAG
UDP0076_P7	GTAGAGTCAG
UDP0077_P7	GGATACCAGA
UDP0078_P7	CGCACTAATG
UDP0079_P7	TCCTGACCGT
UDP0080_P7	CTGGCTTGCC
UDP0081_P7	ACCAGCGACA
UDP0082_P7	TTGTAACGGT
UDP0083_P7	GTAAGGCATA
UDP0084_P7	GTCCACTTGT
UDP0085_P7	TTAGGTACCA
UDP0086_P7	GGAATTCCAA
UDP0087_P7	CATGTAGAGG
UDP0088_P7	TACACGCTCC
UDP0089_P7	GCTTACGGAC
UDP0090_P7	CGCTTGAAGT
UDP0091_P7	CGCCTTCTGA
UDP0092_P7	ATACCAACGC
UDP0093_P7	CTGGATATGT
UDP0094_P7	CAATCTATGA
UDP0095_P7	GGTGGAATAC
UDP0096_P7	TGGACGGAGG
UDP0097_P7	CTGACCGGCA
UDP0098_P7	GAATTGAGTG
UDP0099_P7	GCGTGTGAGA
UDP0100_P7	TCTCCATTGA
UDP0101_P7	ACATGCATAT
UDP0102_P7	CAGGCGCCAT
UDP0103_P7	ACATAACGGA
UDP0104_P7	TTAATAGACC
UDP0105_P7	ACGATTGCTG
UDP0106_P7	TTCTACAGAA
UDP0107_P7	TATTGCGTTC
UDP0108_P7	CATGAGTACT
UDP0109_P7	TAATTCTACC
UDP0110_P7	ACGCTAATTA
UDP0111_P7	CCTTGTTAAT
UDP0112_P7	GTAGCCATCA
UDP0113_P7	CTTGTAATTC
UDP0114_P7	TCCAATTCTA
UDP0115_P7	AGAGCTGCCT
UDP0116_P7	CTTCGCCGAT
UDP0117_P7	TCGGTCACGG
UDP0118_P7	GAACAAGTAT
UDP0119_P7	AATTGGCGGA
UDP0120_P7	GGCCTGTCCT
UDP0121_P7	TAGGTTCTCT
UDP0122_P7	ACACAATATC
UDP0123_P7	TTCCTGTACG
UDP0124_P7	GGTAACGCAG
UDP0125_P7	TCCACGGCCT
UDP0126_P7	GATACCTCCT
UDP0127_P7	CAACGTCAGC
UDP0128_P7	CGGTTATTAG
UDP0129_P7	CGCGCCTAGA
UDP0130_P7	TCTTGGCTAT
UDP0131_P7	TCACACCGAA
UDP0132_P7	AACGTTACAT
UDP0133_P7	CGGCCTCGTT
UDP0134_P7	CATAACACCA
UDP0135_P7	ACAGAGGCCA
UDP0136_P7	TGGTGCCTGG
UDP0137_P7	TAGGAACCGG
UDP0138_P7	AATATTGGCC
UDP0139_P7	ATAGGTATTC
UDP0140_P7	CCTTCACGTA
UDP0141_P7	GGCCAATAAG
UDP0142_P7	CAGTAGTTGT
UDP0143_P7	TTCATCCAAC
UDP0144_P7	CAATTGGATT
UDP0145_P7	GGCCATCATA
UDP0146_P7	AATTGCTGCG
UDP0147_P7	TAAGGAACGT
UDP0148_P7	CTATACGCGG
UDP0149_P7	ATTCAGAATC
UDP0150_P7	GTATTCTCTA
UDP0151_P7	CCTGATACAA
UDP0152_P7	GACCGCTGTG
UDP0153_P7	TTCAGCGTGG
UDP0154_P7	AACTCCGAAC
UDP0155_P7	ATTCCGCTAT
UDP0156_P7	TGAATATTGC
UDP0157_P7	CGCAATCTAG
UDP0158_P7	AACCGCATCG
UDP0159_P7	CTAGTCCGGA
UDP0160_P7	GCTCCGTCAC
UDP0161_P7	AGATGGAATT
UDP0162_P7	ACACCGTTAA
UDP0163_P7	GATAACAAGT
UDP0164_P7	CTGGTACACG
UDP0165_P7	CGAAGGTTAA
UDP0166_P7	ATCGCATATG
UDP0167_P7	ATCATAGGCT
UDP0168_P7	GATTGTCATA
UDP0169_P7	CCAACAACAT
UDP0170_P7	TTGGTGGTGC
UDP0171_P7	GCGAACGCCT
UDP0172_P7	CAACCGGAGG
UDP0173_P7	AGCGGTGGAC
UDP0174_P7	GACGAACAAT
UDP0175_P7	CCACTGGTCC
UDP0176_P7	TGTTAGAAGG
UDP0177_P7	TATATTCGAG
UDP0178_P7	CGCGACGATC
UDP0179_P7	GCCTCGGATA
UDP0180_P7	TGAGACAGCG
UDP0181_P7	TGTTCGCATT
UDP0182_P7	TCCAAGAATT
UDP0183_P7	GCTGTAGGAA
UDP0184_P7	ATACCTGGAT
UDP0185_P7	GTTGGACCGT
UDP0186_P7	ACCAAGTTAC
UDP0187_P7	GTGTGGCGCT
UDP0188_P7	GGCAGTAGCA
UDP0189_P7	TGCGGTGTTG
UDP0190_P7	GATTAAGGTG
UDP0191_P7	CAACATTCAA
UDP0192_P7	GTGTTACCGG
UDP0001_P5	TCGTGGAGCG
UDP0002_P5	CTACAAGATA
UDP0003_P5	TATAGTAGCT
UDP0004_P5	TGCCTGGTGG
UDP0005_P5	ACATTATCCT
UDP0006_P5	GTCCACTTGT
UDP0007_P5	TGGAACAGTA
UDP0008_P5	CCTTGTTAAT
UDP0009_P5	GTTGATAGTG
UDP0010_P5	ACCAGCGACA
UDP0011_P5	CATACACTGT
UDP0012_P5	GTGTGGCGCT
UDP0013_P5	ATCACGAAGG
UDP0014_P5	CGGCTCTACT
UDP0015_P5	GAATGCACGA
UDP0016_P5	AAGACTATAG
UDP0017_P5	TCGGCAGCAA
UDP0018_P5	CTAATGATGG
UDP0019_P5	GGTTGCCTCT
UDP0020_P5	CGCACATGGC
UDP0021_P5	GGCCTGTCCT
UDP0022_P5	CTGTGTTAGG
UDP0023_P5	TAAGGAACGT
UDP0024_P5	CTAACTGTAA
UDP0025_P5	GGCGAGATGG
UDP0026_P5	AATAGAGCAA
UDP0027_P5	TCAATCCATT
UDP0028_P5	TCGTATGCGG
UDP0029_P5	TCCGACCTCG
UDP0030_P5	CTTATGGAAT
UDP0031_P5	GCTTACGGAC
UDP0032_P5	GAACATACGG
UDP0033_P5	GTCGATTACA
UDP0034_P5	ACTAGCCGTG
UDP0035_P5	AAGTTGGTGA
UDP0036_P5	TGGCAATATT
UDP0037_P5	GATCACCGCG
UDP0038_P5	TACCATCCGT
UDP0039_P5	GCTGTAGGAA
UDP0040_P5	CGCACTAATG
UDP0041_P5	GACAACTGAA
UDP0042_P5	AGTGGTCAGG
UDP0043_P5	TTCTATGGTT
UDP0044_P5	AATCCGGCCA
UDP0045_P5	CCATAAGGTT
UDP0046_P5	ATCTCTACCA
UDP0047_P5	CGGTGGCGAA
UDP0048_P5	TAACAATAGG
UDP0049_P5	CTGGTACACG
UDP0050_P5	TCAACGTGTA
UDP0051_P5	ACTGTTGTGA
UDP0052_P5	GTGCGTCCTT
UDP0053_P5	AGCACATCCT
UDP0054_P5	TTCCGTCGCA
UDP0055_P5	CTTAACCACT
UDP0056_P5	GCCTCGGATA
UDP0057_P5	CGTCGACTGG
UDP0058_P5	TACTAGTCAA
UDP0059_P5	ATAGACCGTT
UDP0060_P5	ACAGTTCCAG
UDP0061_P5	AGGCATGTAG
UDP0062_P5	GCAAGTCTCA
UDP0063_P5	TTGGCTCCGC
UDP0064_P5	AACTGATACT
UDP0065_P5	GTAAGGCATA
UDP0066_P5	AATTGCTGCG
UDP0067_P5	TTACAATTCC
UDP0068_P5	AACCTAGCAC
UDP0069_P5	TCTGTGTGGA
UDP0070_P5	GGAATTCCAA
UDP0071_P5	AAGCGCGCTT
UDP0072_P5	TGAGCGTTGT
UDP0073_P5	ATCATAGGCT
UDP0074_P5	TGTTAGAAGG
UDP0075_P5	GATGGATGTA
UDP0076_P5	ACGGCCGTCA
UDP0077_P5	CGTTGCTTAC
UDP0078_P5	TGACTACATA
UDP0079_P5	CGGCCTCGTT
UDP0080_P5	CAAGCATCCG
UDP0081_P5	TCGTCTGACT
UDP0082_P5	CTCATAGCGA
UDP0083_P5	AGACACATTA
UDP0084_P5	GCGCGATGTT
UDP0085_P5	CATGAGTACT
UDP0086_P5	ACGTCAATAC
UDP0087_P5	GATACCTCCT
UDP0088_P5	ATCCGTAAGT
UDP0089_P5	CGTGTATCTT
UDP0090_P5	GAACCATGAA
UDP0091_P5	GGCCATCATA
UDP0092_P5	ACATACTTCC
UDP0093_P5	TATGTGCAAT
UDP0094_P5	GATTAAGGTG
UDP0095_P5	ATGTAGACAA
UDP0096_P5	CACATCGGTG
UDP0097_P5	CCTGATACAA
UDP0098_P5	TTAAGTTGTG
UDP0099_P5	CGGACAGTGA
UDP0100_P5	GCACTACAAC
UDP0101_P5	TGGTGCCTGG
UDP0102_P5	TCCACGGCCT
UDP0103_P5	TTGTAGTGTA
UDP0104_P5	CCACGACACG
UDP0105_P5	TGTGATGTAT
UDP0106_P5	GAGCGCAATA
UDP0107_P5	ATCTTACTGT
UDP0108_P5	ATGTCGTGGT
UDP0109_P5	GTAGCCATCA
UDP0110_P5	TGGTTAAGAA
UDP0111_P5	TGTTGTTCGT
UDP0112_P5	CCAACAACAT
UDP0113_P5	ACCGGCTCAG
UDP0114_P5	GTTAATCTGA
UDP0115_P5	CGGCTAACGT
UDP0116_P5	TCCAAGAATT
UDP0117_P5	CCGAACGTTG
UDP0118_P5	TAACCGCCGA
UDP0119_P5	CTCCGTGCTG
UDP0120_P5	CATTCCAGCT
UDP0121_P5	GGTTATGCTA
UDP0122_P5	ACCACACGGT
UDP0123_P5	TAGGTTCTCT
UDP0124_P5	TATGGCTCGA
UDP0125_P5	CTCGTGCGTT
UDP0126_P5	CCAGTTGGCA
UDP0127_P5	TGTTCGCATT
UDP0128_P5	AACCGCATCG
UDP0129_P5	CGAAGGTTAA
UDP0130_P5	AGTGCCACTG
UDP0131_P5	GAACAAGTAT
UDP0132_P5	ACGATTGCTG
UDP0133_P5	ATACCTGGAT
UDP0134_P5	TCCAATTCTA
UDP0135_P5	TGAGACAGCG
UDP0136_P5	ACGCTAATTA
UDP0137_P5	TATATTCGAG
UDP0138_P5	CGGTCCGATA
UDP0139_P5	ACAATAGAGT
UDP0140_P5	CGGTTATTAG
UDP0141_P5	GATAACAAGT
UDP0142_P5	AGTTATCACA
UDP0143_P5	TTCCAGGTAA
UDP0144_P5	CATGTAGAGG
UDP0145_P5	GATTGTCATA
UDP0146_P5	ATTCCGCTAT
UDP0147_P5	GACCGCTGTG
UDP0148_P5	TAGGAACCGG
UDP0149_P5	AGCGGTGGAC
UDP0150_P5	TATAGATTCG
UDP0151_P5	ACAGAGGCCA
UDP0152_P5	ATTCCTATTG
UDP0153_P5	TATTCCTCAG
UDP0154_P5	CGCCTTCTGA
UDP0155_P5	GCGCAGAGTA
UDP0156_P5	GGCGCCAATT
UDP0157_P5	AGATATGGCG
UDP0158_P5	CCTGCTTGGT
UDP0159_P5	GACGAACAAT
UDP0160_P5	TGGCGGTCCA
UDP0161_P5	CTTCAGTTAC
UDP0162_P5	TCCTGACCGT
UDP0163_P5	CGCGCCTAGA
UDP0164_P5	AGGATAAGTT
UDP0165_P5	AGGCCAGACA
UDP0166_P5	CCTTGAACGG
UDP0167_P5	CACCACCTAC
UDP0168_P5	TTGCTTGTAT
UDP0169_P5	CAATCTATGA
UDP0170_P5	TGGTACTGAT
UDP0171_P5	TTCATCCAAC
UDP0172_P5	CATAACACCA
UDP0173_P5	TCCTATTAGC
UDP0174_P5	TCTCTAGATT
UDP0175_P5	CGCGAGCCTA
UDP0176_P5	GATAAGCTCT
UDP0177_P5	GAGATGTCGA
UDP0178_P5	CTGGATATGT
UDP0179_P5	GGCCAATAAG
UDP0180_P5	ATTACTCACC
UDP0181_P5	AATTGGCGGA
UDP0182_P5	TTGTCAACTT
UDP0183_P5	GGCGAATTCT
UDP0184_P5	CAACGTCAGC
UDP0185_P5	TCTTACATCA
UDP0186_P5	CGCCATACCT
UDP0187_P5	CTAATGTCTT
UDP0188_P5	CAACCGGAGG
UDP0189_P5	GGCAGTAGCA
UDP0190_P5	TTAGGATAGA
UDP0191_P5	CGCAATCTAG
UDP0192_P5	GAGTTGTACT
